# GCN5 restricts PRX-dependent lignin deposition during salt stress in Arabidopsis

**DOI:** 10.64898/2026.01.27.701911

**Authors:** Mansi Sharma, Jan Masood, Pavel Kerchev, Iva Mozgova, Michael Wrzaczek

**Affiliations:** Institute of Plant Molecular Biology, Biology Centre, Czech Academy of Sciences, 37005 České Budějovice, Czech Republic; Faculty of Science, University of South Bohemia, 37005 České Budějovice, Czech Republic; Mendel University in Brno, 613 00 Brno, Czech Republic

**Keywords:** *Arabidopsis thaliana*, *GCN5/HAG1*, histone acetylation, H3K9ac, salt stress, cell wall integrity, lignification, class III peroxidase, reactive oxygen species

## Abstract

Histone acetylation shapes transcriptional programs during environmental stress. The Arabidopsis histone acetyltransferase *GCN5/HAG1*, a catalytic subunit of the SAGA complex, has been implicated in salt stress responses and cell wall integrity. Here, we show that loss of *GCN5* enhances reactive oxygen species (ROS) accumulation under NaCl stress and is accompanied by altered expression of class III peroxidase genes, with strong salt-induced upregulation of *PRX71* and elevated basal *PRX33* transcript abundance. Consistent with a role for these peroxidases in stress-associated cell wall remodeling, overexpression of *PRX71* or *PRX33* in the wild-type is sufficient to promote ectopic lignin deposition in roots. Conversely, *prx71* and *prx33* mutants show improved growth under salt stress and on the cellulose biosynthesis inhibitor isoxaben, and they lack the pronounced ectopic root lignification observed in *gcn5* under salt stress. Chromatin immunoprecipitation followed by qPCR (ChIP-qPCR) reveals reduced H3K9 acetylation at *PRX71* and *PRX33* promoter regions in *gcn5* compared with the wild-type, and reduced transcript abundance of candidate upstream transcription factors (TFs), including *GATA21* and *MYBS2*, accompanied by reduced H3K9ac at their loci. Together, our results support a model in which GCN5 constrains *PRX71/PRX33*-mediated lignification during stress, likely through an indirect regulatory route that integrates chromatin state and transcription factor activity to limit stress-associated lignification while maintaining root growth under salt stress.
