## Supplementary Table S1 for "GCN5 restricts PRX-dependent lignin deposition during salt stress in Arabidopsis"

### Sheet: Primer list
Table S1-Primers used in the study
Name	Sequence (5'→ 3')
Genotyping
gcn5_LP	AAACGTCTTACCTGGTTGCAC
gcn5_RP	ACGTATCAGTTTCTGATCCGG
prx71_LP	TCATCTATCCCCCACAAACAC
prx71_RP	TGTCCGGTGGTATTGAATAGC
prx71_1_LP	TACCATCTCTACGTCCCGTTG
prx71_1_RP	AATCCACTTGGCAGACTTTTG
prx_33_LP	CGTGATTCCAAAACTAATTGATTC
prx_33_RP	ATTATGAGTGACTCGATGGCG
LBb1.3 (SALK)	ATTTTGCCGATTTCGGAAC
Cloning
CDS_PRX71_F	GGGGACAAGTTTGTACAAAAAAGCAGGCTGCATGGGTTTGGTTAGATCATTGTG
CDS_PRX71_R	GGGGACCACTTTGTACAAGAAAGCTGGGTCTAGGGTTTGCTCTGCGGTTAAT
CDS_PRX33_F	GGGGACAAGTTTGTACAAAAAAGCAGGCTGCATGCAATTCTCTTCATCTTCTAT
CDS_PRX33_R	GGGGACCACTTTGTACAAGAAAGCTGGGTCCATAGAACTTACAAAGTCAACGAT
qRT-PCR
AtPRX71-F	AGCATTAGCCGCTCGTGACACAG
AtPRX71-R	GGACGACGAGATCACGAGTATTGAGT
AtPRX33-F	ACTTCAAAAATGTTGGCCTCGAT
AtPRX33-R	TTGACCACGAAGAGTTTGGAGGT
AtPRX2-F	AACAAGGGTCTTAACGCTAAA
AtPRX2-R	GAAATCTGTAGGCGGGCACTT
AtPRX25-F	ATACTTGCACTTGCTGCTC
AtPRX25-R	CGATGCTTCAGTTGCCAACGAGATTCT
AtPRX52-F	ACTCATTAGTAGTTTCAGTGCT
AtPRX52-R	GTTTCCGTCGCCGGAACCGGAG
PP2AA3-F	GTTGTGGAGAACATGATACG
PP2AA3-R	AACCAAACACAATTCGTTGC
WRKY40_F	AAGCAGAGAGAAGAGACTG
WRKY40_R	TTTGACAGAACAGCTTGGAG
NAC047_F	AGAATATTCGATGAGACTGG
NAC047_R	GGGTTGATCATTTTGCAAAT
NAC055_F	ACATTGGAAAAGCTCCAAA
NAC055_R	TTGCTGTATTCACGACCACT
GATA3_F	AACACAAACACATAAAACCAA
GATA3_R	GCTGCATCTTCGTTGAAACA
BIM1_F	ATGGACATGATAAGGTCAGC
BIM1_R	AGCAGAATGTTTAGACCTAG
MYBS2_F	AGAAGATGAGCACAGGTTAT
MYBS2_R	ACTAGTGATGTCGTGAATGC
GATA12_F	AGCCAACAACACTTGTCTCC
GATA12_R	ATTGGGCCTGTCCGCCATT
AGL80_F	AGCTGCTTCTGAAGGGAATATA
AGL80_R	GATTTAGATTTTGAGGTTGCTC
GATA16_F	AGAAGAGGAGGAACAGAAGA
GATA16_R	GAGTAACACAGCGGCTTGTT
BHLH137_F	AAGAGAGGAAGCAAAGAAGAG
BHLH137_R	TCTCATCCAACATGAGGGCC
WRKY27_F	ACTTCTTCTTCTGTCTTTGT
WRKY27_R	AGGAGAGCCTTTGATGGG
GATA21_F	ACCCCATCCTCTTCATCAAAA
GATA21_R	AGGAGTCTTGGTGGTGTTACAA
PIF7_F	ATTCACAACGAGTCCGAAA
PIF7_R	TTGTGGCAAGTTGGCTCTTA
AT5G62610_F	ACAAGTTCGGGTGGTGGTG
AT5G62610_R	GAGCTGTCATCTTCTCACTGA
GATA5_F	AACCGCAATGGCCTCAAGGTC
GATA5_R	AGACTCGGCTGACCTTTTCTT
HEC1_F	AGGAACGTCAGGATCTCTAA
HEC1_R	CTGCACCTGTTTCTTTAAA
ChIP qRT-PCR
PRX71_F	TAACGAACTAACTCTACTCAC
PRX71_R	GATGAGACAATTAAGGAAGG
PRX33_F	CACGTTTGACCCGTTTTGCC
PRX33_R	GGAGAAAGACGCACAAAGCAT
AT4G03770_F	TATTGTGCGAGTTTTGACTCTC
AT4G03770_R	TCTGGATTGGAGGGATTGGGTT
MYBS2_F	TGCGAAAGCATTATGAAAGTG
MYBS2_R	GTCCGCTGTTGTTATTTTTGG
GATA21_F	GTACCCTAACTCTAGACTCA
GATA21_R	GCTAAGATGAGAGATTGAGAGA
BHLH137_F	ATGGTTACTCAATGCAATTAC
BHLH137_R	CACTATTCAAAGAAACAAGG
