## Supplementary Table S3 for "GCN5 restricts PRX-dependent lignin deposition during salt stress in Arabidopsis"

### Sheet: DEGs and ChIP peak changes
Gene ID	Gene Name	DEGs			protein-ChIP			H3K9ac - ChIP peak			H3K14ac - ChIP peak
		gcn5	ada2b (SAGA)	ada2a (PAGA)	GCN5 peak	ADA2B peak	ADA2A peak	gcn5	ada2b (SAGA)	ada2a (PAGA)	gcn5	ada2b (SAGA)	ada2a (PAGA)
AT5G64120	PRX71	UP	UP	unchanged	YES	YES	NO	DOWN	DOWN	UP	DOWN	DOWN	unchanged
AT3G49110	PRX33	UP	UP	unchanged	NO	NO	NO	unchanged	unchanged	unchanged	UP	unchanged	UP
AT5G08520	MYBS2	unchanged	unchanged	unchanged	YES	YES	YES	DOWN	DOWN	UP	DOWN	DOWN	unchanged
AT5G56860	GATA21	unchanged	DOWN	unchanged	NO	NO	NO	DOWN	unchanged	UP	unchanged	unchanged	unchanged
